# Joint analysis of RNA-DNA and DNA-DNA interactomes reveals their strong association

**DOI:** 10.1101/2024.11.30.626180

**Authors:** Dmitry S. Zvezdin, Artyom A. Tyukaev, Anastasia A. Zharikova, Andrey A. Mironov

## Abstract

At the moment, many non-coding RNAs that perform a variety of functions in the regulation of chromatin processes are known. An increasing number of protocols allow researchers to study RNA-DNA interactions and shed light on new aspects of the RNA-chromatin interactome. The Hi-C protocol, which enables the study of chromatin’s three-dimensional organization, has already led to numerous discoveries in the field of genome 3D organization. We conducted a comprehensive joint analysis of the RNA-DNA interactome and chromatin structure across different human and mouse cell lines. We have shown that these two phenomena are closely related in many respects, with the nature of this relationship being both tissue-specific and conserved across human and mouse.
