## Supplementary Data for "Joint analysis of RNA-DNA and DNA-DNA interactomes reveals their strong association"

gene_name_un	gene_chr	gene_type	chr_of_contacts	paired_num	state	qvalue	OE
X_11_61_b_hg38	chr11	Xrna	chr11	2365.0	Promoter	3.945436495925767e-204	3.245549227293198
2369_K562	chr16	vlinc	chr16	2118.0	Promoter	8.36597399288946e-49	2.1342027762223554
MALAT1	chr11	lncRNA	chr17	4606.0	Promoter	0.0	4.997670072607552
C19orf48	chr19	transcribed_unitary_pseudogene	chr19	1167.0	Promoter	1.1474112564738162e-122	2.6733229096402598
AL162431.1	chr1	lncRNA	chr1	4272.0	Promoter	4.685479741441247e-137	2.2557289516689973
AL590666.2	chr1	lncRNA	chr1	7442.0	Promoter	0.0	2.660900935359604
2119_K562	chr21	vlinc	chr21	3274.0	Promoter	4.509406846332688e-55	2.06273222465314
MALAT1	chr11	lncRNA	chr2	1696.0	Promoter	2.764755076451065e-95	3.1479707154088064
MIR3681HG	chr2	lncRNA	chr2	6111.0	Promoter	0.0	3.4384903589156184
1935_HUVEC	chr2	vlinc	chr2	2051.0	Promoter	0.0	4.964483788395906
ZNF767P	chr7	transcribed_unprocessed_pseudogene	chr7	2028.0	Promoter	2.5752028707529377e-158	3.001070815817273
STAG3L5P-PVRIG2P-PILRB	chr7	lncRNA	chr7	1632.0	Promoter	1.7575864592237413e-77	2.5535776937859325
MALAT1	chr11	lncRNA	chr8	4458.0	Promoter	0.0	4.655984153990714
X_8_14403_b_hg38	chr8	Xrna	chr8	2515.0	Promoter	6.550936768195761e-36	2.0215762031584115
MALAT1	chr11	lncRNA	chr9	2065.0	Promoter	6.652142417646037e-153	3.4954614589548227
LINC00963	chr9	lncRNA	chr9	1699.0	Promoter	8.13030459854027e-81	2.9921926135208055
X_10_545_a_hg38	chr10	Xrna	chr10	1641.0	Txn	0.0	2.5742550664854136
X_11_61_b_hg38	chr11	Xrna	chr11	2365.0	Txn	0.0	2.6375172616065212
2274_K562	chr13	vlinc	chr13	23765.0	Txn	0.0	2.010229297206829
X_13_9331_a_hg38	chr13	Xrna	chr13	15773.0	Txn	0.0	2.038771070197525
X_13_9135_a_hg38	chr13	Xrna	chr13	3933.0	Txn	0.0	2.262515811522195
MALAT1	chr11	lncRNA	chr17	4606.0	Txn	0.0	2.266936526676787
AL590666.2	chr1	lncRNA	chr1	7442.0	Txn	0.0	2.358202237687485
ADAMTSL4-AS1	chr1	lncRNA	chr1	1134.0	Txn	7.685946458945365e-257	2.3093566805948553
2119_K562	chr21	vlinc	chr21	3274.0	Txn	0.0	3.616384900439174
MALAT1	chr11	lncRNA	chr2	1696.0	Txn	0.0	3.1649234302678124
1935_HUVEC	chr2	vlinc	chr2	2051.0	Txn	0.0	2.5845596066890644
X_6_4409_a_hg38	chr6	Xrna	chr6	1686.0	Txn	0.0	2.4926721594798273
1366_HepG2	chr7	vlinc	chr7	6489.0	Txn	0.0	2.057960496748041
STAG3L5P-PVRIG2P-PILRB	chr7	lncRNA	chr7	1632.0	Txn	0.0	2.4984667270950807
MALAT1	chr11	lncRNA	chr9	2065.0	Txn	0.0	3.0335509477604203
X_10_545_a_hg38	chr10	Xrna	chr10	1641.0	Ench	3.830769491486232e-177	2.1958998486302868
291_GM12878	chr16	vlinc	chr16	82893.0	Ench	0.0	2.314937587072121
2369_K562	chr16	vlinc	chr16	2118.0	Ench	4.934587437413406e-184	2.0499571083296986
MALAT1	chr11	lncRNA	chr17	4606.0	Ench	0.0	2.7319118889139284
AL162431.1	chr1	lncRNA	chr1	4272.0	Ench	0.0	2.245529782772255
AL590666.2	chr1	lncRNA	chr1	7442.0	Ench	0.0	2.0779146531928427
2119_K562	chr21	vlinc	chr21	3274.0	Ench	0.0	4.148373291521602
MALAT1	chr11	lncRNA	chr2	1696.0	Ench	0.0	2.5654950393323257
1935_HUVEC	chr2	vlinc	chr2	2051.0	Ench	0.0	2.7093758011804816
AC073365.1	chr3	lncRNA	chr3	3850.0	Ench	0.0	2.3902783808040753
X_6_14009_a_hg38	chr6	Xrna	chr6	1531.0	Ench	1.6741618512996226e-308	2.4340509344161263
X_6_4409_a_hg38	chr6	Xrna	chr6	1686.0	Ench	0.0	2.477960902756084
STAG3L5P-PVRIG2P-PILRB	chr7	lncRNA	chr7	1632.0	Ench	3.5500281972305526e-214	2.3628528224461647
X_8_14403_b_hg38	chr8	Xrna	chr8	2515.0	Ench	0.0	2.6390102708684924
LINC00963	chr9	lncRNA	chr9	1699.0	Ench	0.0	2.7805374894578994
X_11_8824_d_hg38	chr11	Xrna	chr11	1942.0	Het	0.0	2.1471950231322663
AC020687.1	chr15	lncRNA	chr15	36861.0	Het	0.0	2.019614822769015
AC093515.1	chr16	lncRNA	chr16	3145.0	Het	0.0	2.064449379251556
1103_HelaS3	chr16	vlinc	chr16	6604.0	Het	0.0	2.316962508074117
1880_HUVEC	chr16	vlinc	chr16	2342.0	Het	0.0	2.223287119625833
AC005208.1	chr17	lncRNA	chr17	8162.0	Het	0.0	2.086099908289183
X_17_7038_a_hg38	chr17	Xrna	chr17	5057.0	Het	0.0	2.1617480143836
2468_K562	chr17	vlinc	chr17	1543.0	Het	0.0	2.2374119103499046
2145_K562	chr1	vlinc	chr1	1527.0	Het	0.0	2.7858740655431755
MIR548XHG	chr21	lncRNA	chr21	16603.0	Het	0.0	2.5755993315201544
B3GALT1-AS1	chr2	lncRNA	chr2	2659.0	Het	0.0	2.0537746433723356
AC091987.1	chr5	lncRNA	chr5	2704.0	Het	0.0	2.0888232619318985
AC106744.1	chr5	lncRNA	chr5	2374.0	Het	0.0	2.0463430790467534
558_GM12878	chr7	vlinc	chr7	11298.0	Het	0.0	2.250946833017711
2227_K562	chr7	vlinc	chr7	18634.0	Het	0.0	2.0551165648809997
AC004936.1	chr7	lncRNA	chr7	15043.0	Het	0.0	2.0514764847100757
554_GM12878	chr8	vlinc	chr8	5133.0	Het	0.0	2.057320814241856
LINC01169	chr15	lncRNA	chr15	13370.0	Insulator	0.0	2.4298070760938884
LAMTOR5-AS1	chr1	lncRNA	chr1	1888.0	Insulator	4.1429128530691715e-124	2.805862239699195
AL590666.2	chr1	lncRNA	chr1	7442.0	Insulator	0.0	3.394777382005378
B3GALT1-AS1	chr2	lncRNA	chr2	2659.0	Insulator	5.415614250515034e-83	2.1383466372318036
AL360169.2	chr6	lncRNA	chr6	2810.0	Insulator	1.0457911198576377e-157	2.772835005146109
STAG3L5P-PVRIG2P-PILRB	chr7	lncRNA	chr7	1632.0	Insulator	1.8002153848830077e-90	2.7125317719680475
X_10_356_a_hg38	chr10	Xrna	chr10	5709.0	Repressed	0.0	2.648897533122704
X_10_345_b_hg38	chr10	Xrna	chr10	30970.0	Repressed	0.0	2.384431996162798
X_10_360_a_hg38	chr10	Xrna	chr10	3837.0	Repressed	1.092294402933937e-221	2.2763764481457582
X_10_340_a_hg38	chr10	Xrna	chr10	1056.0	Repressed	1.0333838389596009e-133	2.8857978121463614
X_10_341_a_hg38	chr10	Xrna	chr10	1092.0	Repressed	1.1256376508605125e-65	2.2927971060751156
X_10_331_a_hg38	chr10	Xrna	chr10	2134.0	Repressed	6.1513084419126884e-235	2.7621866092157417
X_13_9135_a_hg38	chr13	Xrna	chr13	3933.0	Repressed	1.766322681288876e-96	2.2013697610362537
AC093515.1	chr16	lncRNA	chr16	3145.0	Repressed	1.1646653847227027e-158	2.028409360684611
LAMTOR5-AS1	chr1	lncRNA	chr1	1888.0	Repressed	0.0	3.427351364193499
LINC02780	chr1	lncRNA	chr1	2681.0	Repressed	2.10976810968193e-254	2.228571903875859
X_1_2210_a_hg38	chr1	Xrna	chr1	2905.0	Repressed	0.0	3.6073540418443457
DSCR4	chr21	lncRNA	chr21	45545.0	Repressed	0.0	3.4067324373980936
AC011246.1	chr2	lncRNA	chr2	1452.0	Repressed	0.0	4.792234506412713
CYTOR	chr2	lncRNA	chr2	1070.0	Repressed	6.108732191946576e-47	2.1484765961277694
AC069277.1	chr3	lncRNA	chr3	17237.0	Repressed	0.0	2.1285555728235277
LINC01194	chr5	lncRNA	chr5	5210.0	Repressed	9.524495733871045e-273	2.17800240179827
HCG18	chr6	lncRNA	chr6	8425.0	Repressed	0.0	3.484233924191679
AL360169.2	chr6	lncRNA	chr6	2810.0	Repressed	0.0	2.509359419542754
LINC02476	chr7	lncRNA	chr7	52412.0	Repressed	0.0	2.6796985689594734
ZNF767P	chr7	transcribed_unprocessed_pseudogene	chr7	2028.0	Repressed	0.0	2.875466264899214
2375_K562	chr8	vlinc	chr8	20777.0	Repressed	0.0	2.196412194744803
350_GM12878	chr8	vlinc	chr8	1330.0	Repressed	1.9188948398089952e-239	3.242407294832827
AL590627.3	chr9	lncRNA	chr9	4601.0	Repressed	5.831312304686312e-183	2.2462154999403046
X_11_8824_d_hg38	chr11	Xrna	chr11	1942.0	B	0.0	7.772342170091755
X_12_9135_a_hg38	chr12	Xrna	chr12	1094.0	B	0.0	5.482731802106318
2274_K562	chr13	vlinc	chr13	23765.0	B	0.0	2.907669616519174
X_13_9331_a_hg38	chr13	Xrna	chr13	15773.0	B	0.0	2.907669616519174
X_13_9135_a_hg38	chr13	Xrna	chr13	3933.0	B	0.0	2.907669616519174
MIR17HG	chr13	lncRNA	chr13	5417.0	B	0.0	2.907669616519174
AL390334.1	chr14	transcribed_processed_pseudogene	chr14	27077.0	B	0.0	6.270446261318518
AC020687.1	chr15	lncRNA	chr15	36861.0	B	0.0	3.1476701645211724
AC015574.1	chr15	lncRNA	chr15	4039.0	B	0.0	3.269819353354045
AC005208.1	chr17	lncRNA	chr17	8162.0	B	0.0	3.5884774929775443
X_17_7038_a_hg38	chr17	Xrna	chr17	5057.0	B	0.0	3.5937611408199652
2468_K562	chr17	vlinc	chr17	1543.0	B	0.0	3.5914320668466537
LINC00662	chr19	lncRNA	chr19	2073.0	B	0.0	2.9235273854633137
2145_K562	chr1	vlinc	chr1	1527.0	B	0.0	5.414530831351896
MIR548XHG	chr21	lncRNA	chr21	16603.0	B	0.0	3.237008493600945
AC110614.1	chr2	lncRNA	chr2	2036.0	B	0.0	7.0108576707350645
B3GALT1-AS1	chr2	lncRNA	chr2	2659.0	B	0.0	9.092094109944336
AC069277.1	chr3	lncRNA	chr3	17237.0	B	0.0	2.7265565181278837
AC091987.1	chr5	lncRNA	chr5	2704.0	B	3.4967236571355304e-199	2.7642528032424907
558_GM12878	chr7	vlinc	chr7	11298.0	B	0.0	5.840222689387545
2227_K562	chr7	vlinc	chr7	18634.0	B	0.0	2.4247003520149737
AC004936.1	chr7	lncRNA	chr7	15043.0	B	0.0	3.5416152344844942
X_7_974_a_hg38	chr7	Xrna	chr7	3747.0	B	0.0	3.8031664040910163
554_GM12878	chr8	vlinc	chr8	5133.0	B	0.0	6.308203408760184
AL691420.1	chr9	lncRNA	chr9	1096.0	B	1.2837131331622521e-76	2.204381648145561
X_11_61_b_hg38	chr11	Xrna	chr11	2365.0	Speckle	0.0	5.92493946731235
MALAT1	chr11	lncRNA	chr17	4606.0	Speckle	0.0	3.4492728828058175
MALAT1	chr11	lncRNA	chr1	16101.0	Speckle	0.0	7.405755163003034
AL590666.2	chr1	lncRNA	chr1	7442.0	Speckle	0.0	2.605168745107583
ADAMTSL4-AS1	chr1	lncRNA	chr1	1134.0	Speckle	0.0	8.889645237476973
MALAT1	chr11	lncRNA	chr2	1696.0	Speckle	0.0	42.6691546217761
HCG18	chr6	lncRNA	chr6	8425.0	Speckle	0.0	2.784018481269791
X_6_4409_a_hg38	chr6	Xrna	chr6	1686.0	Speckle	0.0	8.88883581329066
STAG3L5P-PVRIG2P-PILRB	chr7	lncRNA	chr7	1632.0	Speckle	0.0	14.317293949499778
MALAT1	chr11	lncRNA	chr8	4458.0	Speckle	0.0	16.48664688427301
X_8_14403_b_hg38	chr8	Xrna	chr8	2515.0	Speckle	0.0	16.48664688427301
MALAT1	chr11	lncRNA	chr9	2065.0	Speckle	0.0	8.08223464560217
AL590627.3	chr9	lncRNA	chr9	4601.0	Speckle	0.0	6.827058715505741
LINC00963	chr9	lncRNA	chr9	1699.0	Speckle	0.0	8.20138306789606
DLEU1	chr13	lncRNA	chr13	6651.0	Interior_Act	0.0	3.1584305084160897
291_GM12878	chr16	vlinc	chr16	82893.0	Interior_Act	0.0	2.2691068323133745
2369_K562	chr16	vlinc	chr16	2118.0	Interior_Act	0.0	2.6337503502582384
AL162431.1	chr1	lncRNA	chr1	4272.0	Interior_Act	0.0	2.0586906793160233
X_1_2210_a_hg38	chr1	Xrna	chr1	2905.0	Interior_Act	0.0	2.1545989259970835
2119_K562	chr21	vlinc	chr21	3274.0	Interior_Act	0.0	2.6388947702731316
1935_HUVEC	chr2	vlinc	chr2	2051.0	Interior_Act	0.0	2.047911928341396
AL360169.2	chr6	lncRNA	chr6	2810.0	Interior_Act	0.0	2.1820454008190806
AL138720.1	chr6	lncRNA	chr6	1254.0	Interior_Act	0.0	2.186714542190305
1366_HepG2	chr7	vlinc	chr7	6489.0	Interior_Act	0.0	2.3693762221982855
1840_HUVEC	chr7	vlinc	chr7	4244.0	Interior_Act	0.0	2.1316868763625414
AC093515.1	chr16	lncRNA	chr16	3145.0	Interior_Repr	2.706390170459688e-152	3.3977966017488157
1103_HelaS3	chr16	vlinc	chr16	6604.0	Interior_Repr	0.0	14.55900178474539
1880_HUVEC	chr16	vlinc	chr16	2342.0	Interior_Repr	0.0	5.069774320381453
2322_K562	chr16	vlinc	chr16	4574.0	Interior_Repr	0.0	7.468964356963288
LINC02780	chr1	lncRNA	chr1	2681.0	Interior_Repr	0.0	14.36900856660519
ZNF767P	chr7	transcribed_unprocessed_pseudogene	chr7	2028.0	Interior_Repr	0.0	42.499874848567075
2375_K562	chr8	vlinc	chr8	20777.0	Interior_Repr	2.725187544702422e-41	8.022332386774186
X_10_356_a_hg38	chr10	Xrna	chr10	5709.0	NAD_Like	0.0	13.976050809962182
X_10_345_b_hg38	chr10	Xrna	chr10	30970.0	NAD_Like	0.0	13.84329590164915
X_10_360_a_hg38	chr10	Xrna	chr10	3837.0	NAD_Like	0.0	13.835067133852645
X_10_340_a_hg38	chr10	Xrna	chr10	1056.0	NAD_Like	0.0	13.82126543209877
X_10_341_a_hg38	chr10	Xrna	chr10	1092.0	NAD_Like	0.0	13.275571835571839
X_10_331_a_hg38	chr10	Xrna	chr10	2134.0	NAD_Like	0.0	13.106086292478048
LINC00958	chr11	lncRNA	chr11	25282.0	NAD_Like	3.9187624174747008e-112	4.213664285464792
AC005208.1	chr17	lncRNA	chr17	8162.0	NAD_Like	3.3352360797228526e-80	2.306394679284452
AL162431.1	chr1	lncRNA	chr1	4272.0	NAD_Like	3.507372124437063e-17	2.0980496615539006
DSCR4	chr21	lncRNA	chr21	45545.0	NAD_Like	0.0	6.639130393115289
MIR4435-2HG	chr2	lncRNA	chr2	4907.0	NAD_Like	0.0	4.51965044767554
CYTOR	chr2	lncRNA	chr2	1070.0	NAD_Like	2.3019987505136922e-80	4.505876624694
X_9_3184_a_hg38	chr9	Xrna	chr9	4164.0	NAD_Like	5.369433541800692e-40	2.0110652150709805
X_11_8824_d_hg38	chr11	Xrna	chr11	1942.0	Lamina_Like	9.76563035793969e-83	2.223072679123143
AC087235.1	chr12	lncRNA	chr12	1336.0	Lamina_Like	0.0	5.596423591173817
X_12_2326_b_hg38	chr12	Xrna	chr12	1423.0	Lamina_Like	0.0	4.770069022612848
2274_K562	chr13	vlinc	chr13	23765.0	Lamina_Like	0.0	2.5295203986809955
X_13_9331_a_hg38	chr13	Xrna	chr13	15773.0	Lamina_Like	0.0	2.4465630969845265
X_13_9135_a_hg38	chr13	Xrna	chr13	3933.0	Lamina_Like	0.0	2.0848655499538147
AL390334.1	chr14	transcribed_processed_pseudogene	chr14	27077.0	Lamina_Like	0.0	4.853625239851869
AC020687.1	chr15	lncRNA	chr15	36861.0	Lamina_Like	0.0	5.3120007946155186
AC015574.1	chr15	lncRNA	chr15	4039.0	Lamina_Like	0.0	3.3244481892941677
2330_K562	chr17	vlinc	chr17	4686.0	Lamina_Like	0.0	2.7791333402457794
AC005208.1	chr17	lncRNA	chr17	8162.0	Lamina_Like	0.0	4.764605313494028
X_17_7038_a_hg38	chr17	Xrna	chr17	5057.0	Lamina_Like	0.0	5.066026860643657
2468_K562	chr17	vlinc	chr17	1543.0	Lamina_Like	0.0	6.06552708117457
2309_K562	chr18	vlinc	chr18	1783.0	Lamina_Like	1.4580093694264912e-185	2.1732486924746137
LINC00662	chr19	lncRNA	chr19	2073.0	Lamina_Like	0.0	12.949514525969525
2145_K562	chr1	vlinc	chr1	1527.0	Lamina_Like	0.0	3.6001159689322506
MIR548XHG	chr21	lncRNA	chr21	16603.0	Lamina_Like	0.0	2.925054051303567
AC110614.1	chr2	lncRNA	chr2	2036.0	Lamina_Like	0.0	4.195645055664702
2429_K562	chr2	vlinc	chr2	2856.0	Lamina_Like	0.0	5.815744703280535
MIR3681HG	chr2	lncRNA	chr2	6111.0	Lamina_Like	0.0	2.6978636399491283
AC069277.1	chr3	lncRNA	chr3	17237.0	Lamina_Like	0.0	2.5875665329441446
AC091987.1	chr5	lncRNA	chr5	2704.0	Lamina_Like	0.0	3.025898732401551
AC106744.1	chr5	lncRNA	chr5	2374.0	Lamina_Like	0.0	3.2010217248157726
LINC01194	chr5	lncRNA	chr5	5210.0	Lamina_Like	0.0	2.3395032210382336
2186_K562	chr6	vlinc	chr6	1009.0	Lamina_Like	0.0	6.123167155425222
LINC02476	chr7	lncRNA	chr7	52412.0	Lamina_Like	0.0	2.527891827612813
2227_K562	chr7	vlinc	chr7	18634.0	Lamina_Like	0.0	3.017327695234359
AC004936.1	chr7	lncRNA	chr7	15043.0	Lamina_Like	0.0	3.6394284455776726
X_7_974_a_hg38	chr7	Xrna	chr7	3747.0	Lamina_Like	0.0	4.025015858384037
350_GM12878	chr8	vlinc	chr8	1330.0	Lamina_Like	0.0	3.7250180456265363
AL691420.1	chr9	lncRNA	chr9	1096.0	Lamina_Like	3.451264817629924e-225	3.2764853335145214
X_9_512_a_hg38	chr9	Xrna	chr9	1211.0	Lamina_Like	0.0	4.098831824191367
X_11_8824_d_hg38	chr11	Xrna	chr11	1942.0	Lamina	4.016585485625785e-134	4.544564160276992
AC015574.1	chr15	lncRNA	chr15	4039.0	Lamina	9.989678436690737e-247	5.632564734277984
B3GALT1-AS1	chr2	lncRNA	chr2	2659.0	Lamina	3.253163208231006e-145	3.79672239506764
AC091987.1	chr5	lncRNA	chr5	2704.0	Lamina	3.507248785119117e-27	2.1860532850967305
AC106744.1	chr5	lncRNA	chr5	2374.0	Lamina	1.0958962739478139e-290	5.228847925060351
LINC02476	chr7	lncRNA	chr7	52412.0	Lamina	0.0	2.124969211693281
558_GM12878	chr7	vlinc	chr7	11298.0	Lamina	5.1243304574721416e-189	2.402450079188476
554_GM12878	chr8	vlinc	chr8	5133.0	Lamina	0.0	11.460790043662149
